# Multimodal induction of fulminant HLH by IL-18 includes virus-specific NK immunodeficiency

**DOI:** 10.1101/2025.07.04.663237

**Authors:** Jemy Varghese, Emily Landy, Leonardo Huang, Anastasia Frank-Kamenetskii, Hannah Klinghoffer, Jeremy Morrissette, Vinh Dang, Stephen Carro, Laurence Eisenlohr, Scott Canna

## Abstract

Macrophage Activation Syndrome (MAS) is a cytokine storm syndrome associated with Still’s Disease, XIAP deficiency, and elevation of both total and free IL-18. Modeling excess IL-18 using *Il18tg* mice, we found mild NK-cytopenia and cytotoxic T lymphocyte (CTL) activation in resting mice reminiscent of Still’s patients. Infection with Lymphocytic Choriomeningitis Virus (LCMV) triggered MAS via and IFNγ, despite normal viral clearance. *Il18tg* NK cell transcriptomes showed replicative activity, but few changes in canonical NK function or maturation pathways. LCMV clearance is NK-independent, so we challenged *Il18tg* mice with mousepox in which NK cells are critical early orchestrators of clearance. *Il18tg* mice’s NK cells failed to activate or expand, but mousepox further activated their CTL and early viral control was normal. *Il18tg* mice soon developed “MAS” including hepatosplenic necrosis, but (contrasting with LCMV) they showed poor virus-specific CTL expansion and viral clearance. Though more normal at rest, *Il18bp^KO^* mice’s NK cells were similarly inert upon mousepox infection, and the mice succumbed to viremic MAS like *Il18tg*. Rescue of *Il18tg* mice, and mousepox-specific CTL responses, by NK cell transfer required in vitro NK pre-activation. Thus, IL-18 can induce both hyperinflammation (CTL *hyper*activation) and immunodeficiency (NK cell *hypo*activation) depending on the nature of the infectious trigger.
