## Supplemental Table 1 for "Multimodal induction of fulminant HLH by IL-18 includes virus-specific NK immunodeficiency"

### Sheet: Sheet1
Gene	Reaction	Primer	Sequence
Il18bp	WT	Forward	GGGAAGCTGGGCAGTAGAATGG
Il18bp	WT	Reverse	CAGACAACTGCCACTGTCTTAACTGG
Il18bp	KO	Forward	CGGTCCTAAGGTAGCGACTCGAG
Il18bp	KO	Reverse	TTGCCTTGGGGACAGTACATTAGGG
Il18tg	TG	Forward	AACCGGGCCCCTCTGCTAACCATG
Il18tg	TG	Reverse	CACCTAACTTTGATGTAAGTTAGTGAGAGTGAACAT
Il18tg	Internal Control	Forward	GCTTAGCACGTTACCCTGGATGG
Il18tg	Internal Control	Reverse	GTTATCAGCCCAACTAATTACAC
Il18	KO	Forward	CTCAGTGGTCATTTCCTCTCTCTGA
Il18	KO	Reverse	CAGACCAACCCTTGATCTAGAGC
